# Targeting AAV vectors to the CNS via *de novo* engineered capsid-receptor interactions

**DOI:** 10.1101/2022.10.31.514553

**Authors:** Qin Huang, Albert T. Chen, Ken Y. Chan, Hikari Sorensen, Andrew J. Barry, Bahar Azari, Thomas Beddow, Qingxia Zheng, Binhui Zhao, Isabelle G. Tobey, Fatma-Elzahraa Eid, Yujia A. Chan, Benjamin E. Deverman

## Abstract

Viruses have evolved the ability to bind and enter cells through interactions with a wide variety of host cell macromolecules. Here, we screened for AAV capsids that bind two host cell proteins expressed on the mouse blood-brain barrier, LY6A or the related protein LY6C1. Introducing interactions with either protein target generated hundreds of capsids with dramatically enhanced central nervous system (CNS) tropisms. In contrast to the AAV-PHP.B capsid family, which interacts with LY6A and only exhibits its enhanced CNS tropism in a subset of mouse strains, the capsids that engage LY6C1 maintain their CNS tropism in BALB/cJ mice. Compared to conventional *in vivo* screens for CNS cell transducing capsids, a single round of protein target binding screening recovered significantly more capsids with enhanced performance that were validated in subsequent *in vivo* screens. Moreover, the initial screening round generated reproducible and quantitative target binding data that enabled the efficient machine learning-guided generation of more diverse target-specific capsids. This work demonstrates that AAV capsids can be directly targeted to specific proteins to generate potent gene delivery vectors with known mechanisms of action and predictable tropisms.
