## Supplementary_file_1 for "Targeting AAV vectors to the CNS via *de novo* engineered capsid-receptor interactions"

receptor	cluster	n_seqs	consensus_sequence	flexible_consensus	UMAP1_centroid	UMAP2_centroid	mean_Ly6a_log2enr	mean_Ly6c_log2enr	mean_Fc-control_log2enr
Ly6a	1	149	****PW*	****[P][W]*	17.66195	9.256358	9.609191814565762	-0.1781622992133483	-0.40275344272040314
Ly6a	2	180	**LPF**	**[L][P][F]**	14.169678	5.439269	9.602668426233585	0.04378581301295286	-0.5002934249084486
Ly6a	3	202	****PPR	****[P][P][R]	18.95008	4.6174493	9.759841787643026	-0.13607568450807847	-0.42616582970347405
Ly6a	4	181	***F**V	***[F]**[V]	14.460803	9.542245	9.924842024888704	-0.3742299668148269	-0.5846995495867364
Ly6a	5	178	*****FR	*****[F][R]	19.385303	7.902908	9.451918883312956	-0.29918109779535457	-0.4066845318861296
Ly6a	6	146	*PM**SW	*[P][M]**[S][W]	16.242933	4.7127037	9.91889468622778	-0.15926080360738776	-0.7342876458268168
Ly6a	7	100	*VWR**G	*[V][W][R]**[G]	17.495922	6.580028	9.71492536288886	-0.16707396782789377	-0.7846686954229084
Ly6a	8	166	S**GWVA	[S]**[G][W][V][A]	12.059068	5.636184	9.979417031399908	0.08609737534299483	-0.668148018399908
Ly6a	9	125	***W***	***[W]***	15.275017	7.501361	9.544338441248918	0.08135369975435879	-0.41280997959163107
Ly6a	10	130	*GRPLG*	*[G][R][P][L][G]*	14.868484	2.9473875	10.321612728694378	-0.8042230952935895	-0.9000477526736081
Ly6a	11	127	***FG*F	***[F][G]*[F]	14.373265	8.268703	9.38017251667384	0.03635300472182465	-0.2280326686724748
Ly6a	12	141	*****GR	*****[G][R]	17.488703	5.025051	9.57587286909024	-0.21210615576646027	-0.4444007661075967
Ly6a	13	249	****PFR	****[P][F][R]	20.400581	7.9935765	9.951559872888117	-0.2985559961478136	-0.4335880210623826
Ly6a	14	88	S**RPF*	[S]**[R][P][F]*	19.665466	10.0619135	10.230582465501351	-0.3126518492550599	-0.48361025615868786
Ly6a	15	282	Y****F*	[Y]****[F]*	18.459003	8.012769	9.579232985450657	-0.17104675283551804	-0.28372593609703606
Ly6a	16	130	*******	*******	14.88823	6.4454985	9.559601282649803	0.31404226691344933	-0.37323831182524114
Ly6a	17	158	*TL*TSR	*[T][L]*[T][S][R]	16.895247	3.7247255	10.126316877398686	-0.7266220641446351	-0.8154735402170116
Ly6a	18	199	***RPF*	***[R][P][F]*	19.03422	9.805558	9.914682837056535	-0.20590056430620557	-0.48455767834410046
Ly6a	19	90	**PF***	**[P][F]***	13.62312	7.409245	9.821643832297271	-0.4678340882172552	-0.6010307853035263
Ly6a	20	179	***F**I	***[F]**[I]	13.595163	9.16433	9.799478345498438	-0.34108484604385664	-0.5985176353732838
Ly6a	21	133	**F*PP*	**[F]*[P][P]*	19.5325	4.404538	10.03885773288032	-0.2291512951638181	-0.32231951439781753
Ly6a	22	28	**CG*VC	**[C][G]*[V][C]	13.345012	4.251608	10.01951688693282	-0.5315169919246657	-0.5315169919246657
Ly6a	23	111	*GVRLG*	*[G][V][R][L][G]*	15.115839	3.713973	9.968688490871068	-0.047535768966203956	-0.42678327157360774
Ly6a	24	142	***PW*P	***[P][W]*[P]	12.887458	6.253018	9.573885031706961	-0.1785962577138131	-0.31713484500663086
Ly6a	25	156	******V	******[V]	15.55832	8.705815	9.454058030617375	0.19010043485880615	-0.46395340826987763
Ly6a	26	45	G*W**GG	[G]*[W]**[G][G]	17.51155	6.010225	9.786758299245374	-0.6367792113321984	-0.7574560434100402
Ly6a	27	151	***GW*P	***[G][W]*[P]	12.672002	5.4999695	9.921507074382783	-0.24077111914224156	-0.5191946858728017
Ly6a	28	113	VG**PFR	[V][G]**[P][F][R]	20.141071	7.171242	9.974501421990972	-0.34441463122807936	-0.4915525989987648
Ly6a	29	160	**G****	**[G]****	16.603886	7.468796	9.449707571727624	0.4451476950555497	-0.4387528880191014
Ly6a	30	198	S**F**V	[S]**[F]**[V]	14.039879	9.947612	9.82828824054016	-0.4154742481543156	-0.7210345446079701
Ly6a	31	56	*****W*	*****[W]*	16.678883	9.120606	9.46674411930273	0.14834501151994353	-0.37172176274634383
Ly6a	32	133	S***PF*	[S]***[P][F]*	20.388123	9.221319	9.948697657814485	-0.4374447096945156	-0.8375001371044818
Ly6a	33	149	T***PF*	[T]***[P][F]*	19.71036	9.025882	10.255277244738537	-0.3511133679547098	-0.5264512842874574
Ly6a	34	65	*G***IF	*[G]***[I][F]	15.242688	4.70085	9.434859036907405	0.9856767072673136	-0.1487274096963685
Ly6a	35	142	F***GPR	[F]***[G][P][R]	17.840643	4.0992208	9.890294477115342	-0.48581571810512647	-0.6964793067820637
Ly6a	36	209	*******	*******	16.137484	6.0209527	9.410341223555642	0.04330078040931853	-0.48438553635917203
Ly6a	37	33	G*WVI*E	[G]*[W][V][I]*[E]	18.795742	5.712275	10.581048055050227	-0.22908863095985543	-0.3643470901794174
Ly6a	38	134	***GF*A	***[G][F]*[A,P]	13.154706	4.9964333	9.600206192654843	-0.42126662530703796	-0.8299207559936539
Ly6a	39	141	***R*F*	***[R]*[F]*	18.75984	9.033356	9.947425942670865	-0.3695068073715623	-0.6980387732318114
Ly6a	40	56	*GVALGR	*[G][V][A][L][G][R]	15.382462	3.198091	10.231658929542345	-0.5696782527679808	-0.9174268589522114
Ly6c	1	132	*****RW	*****[R][W]	5.6786056	-2.982919	-0.7993447472671616	9.008659501772247	-0.996159353491708
Ly6c	2	85	*****AS	*****[A][S]	11.68504	-2.1802604	-1.4052729936264372	8.82411981135718	-1.5019337095966694
Ly6c	3	221	****R**	****[R]**	9.021822	-1.247276	-0.5222391714863994	8.978812410577072	-0.8116098164117758
Ly6c	4	341	****GSS	****[G][S][S]	12.37885	-3.49545	-0.9476002444263977	8.940299678867815	-1.138679786700931
Ly6c	5	122	***GWSS	***[G][W][S][S]	13.861005	-1.2979435	-0.9812511891408969	8.881909911492725	-1.06597281790521
Ly6c	6	68	****LR*	****[L][R]*	8.128239	-3.8806307	-1.0651438970135785	9.056816179510491	-1.0651438970135785
Ly6c	7	176	*GSL***	*[G][S][L]***	6.907049	0.3370021	-0.6829911765639238	9.042101240984145	-0.6946088735744991
Ly6c	8	117	***G***	***[G]***	10.877799	-0.19279711	-0.8808281376133799	8.858670393195322	-0.9919435235957724
Ly6c	9	191	G***G*W	[G]***[G]*[W]	5.7817473	-4.584905	-0.7916576331969224	8.9736904253441	-0.9400518015939983
Ly6c	10	378	******W	******[W]	6.77481	-2.627348	-0.38313132551941254	8.93120326943756	-0.6947809174854774
Ly6c	11	160	**Y****	**[Y]****	9.373296	-3.220957	-0.7724113143123925	8.977577206573482	-0.9293661025133201
Ly6c	12	134	***G*AS	***[G]*[A][S]	11.832667	-1.2652004	-1.1440056813402142	8.97164410707527	-1.2476368557851898
Ly6c	13	86	WS***GY	[W][S]***[G][Y]	6.975963	-1.0332438	-0.9003835395683012	9.077120380240608	-0.8807124419625784
Ly6c	14	94	***GGST	***[G][G][S][T]	13.289187	-3.2189498	-1.2001772409939628	9.150817964900988	-1.1874613922764987
Ly6c	15	113	****GAA	****[G][A][A]	11.220797	-3.6334994	-1.2085939429980992	9.09805118191777	-1.214158584141034
Ly6c	16	377	*******	*******	8.53574	-2.3441646	-0.5308856371253332	8.923168879948873	-0.7791204353698862
Ly6c	17	189	***G***	***[G]***	9.913146	-0.5824321	-0.9845221423986996	8.921611118687707	-1.1650532576325914
Ly6c	18	217	***W***	***[W]***	10.049848	-2.1232014	-0.5966341901856922	9.03999845689074	-0.7803184378473893
Ly6c	19	219	****GRW	****[G][R][W]	5.19466	-3.7354689	-1.1296782490866137	9.013813981007987	-1.1772640259466849
Ly6c	20	144	***G*AQ	***[G]*[A][Q]	11.880957	-0.48359156	-1.264901645035076	9.152062928478358	-1.3581491640412655
Ly6c	21	244	****RW*	****[R][W]*	9.025899	-0.50857866	-0.6221309051261193	8.953745438327804	-0.9220055534751687
Ly6c	22	273	***G*SS	***[G]*[S][S]	12.733368	-1.3527452	-1.1623955590488042	9.206758362512588	-1.354321699919302
Ly6c	23	149	***GGSS	***[G][G][S][S]	12.657106	-2.3733363	-1.5708138679187686	9.041144990594853	-1.681066357652303
Ly6c	24	207	****GAS	****[G][A][S]	11.276964	-2.8292675	-1.3141310451224835	9.049119565774257	-1.3437847334105637
Ly6c	25	177	R***D**	[R]***[D]**	10.993673	-1.509983	-1.0843843467447252	9.18205794402526	-1.3132211960011817
Ly6c	26	139	*RV*L*N	*[R][V,I]*[L]*[N]	9.12373	-4.5398345	-0.5735072689352128	8.977273525828782	-0.6700253747448388
Ly6c	27	187	****GF*	****[G][F]*	10.333268	-3.9363472	-0.8134159618041801	8.997516980256277	-1.02910425511848
Ly6c	28	63	*L*GY**	*[L]*[G][Y]**	12.060333	0.26489165	-0.432322720822655	9.24779531288	-0.7790514274408935
Ly6c	29	145	***GYS*	***[G][Y][S]*	12.911051	-0.20402429	-1.6083916748725922	9.065880518537064	-1.7116122198625792
Ly6c	30	178	WGSL***	[W][G][S][L]***	7.677155	-0.017303074	-0.8180139995075206	8.966740915488527	-1.0468566443296021
Ly6c	31	87	***GSVY	***[G][S][V][Y]	10.222308	0.7283207	-1.482786663506225	9.210541977631252	-1.4831568977073801
Ly6c	32	240	**Y*L**	**[Y]*[L]**	8.796819	-3.784355	-0.6532059902821459	8.970918933858108	-0.8453908973120025
Ly6c	33	119	****ARY	****[A][R][Y]	5.747941	-1.9991492	-0.5868973019683326	9.068182883035897	-0.9246557566865343
Ly6c	34	132	W****G*	[W]****[G]*	7.537839	-1.2589042	-0.46988699237172876	8.995497655506988	-0.776996425236159
Ly6c	35	192	****GSA	****[G][S][A]	12.229315	-4.504644	-1.1094012814934595	9.166115807202681	-1.35410440702371
Ly6c	36	94	****FSS	****[F][S][S]	13.50208	-1.9092543	-0.9446818334423533	9.050511584357665	-1.0736961510097331
Ly6c	37	202	*****RW	*****[R][W]	5.136633	-2.9006984	-0.924279160047357	9.023454016686813	-1.2174651812948942
Ly6c	38	171	****GST	****[G][S][T]	13.105903	-3.9881012	-1.1733253246034292	9.085910852136815	-1.2691745285596012
Ly6c	39	99	***GFSS	***[G][F][S][S]	13.392467	-0.737399	-1.080002528871387	9.112359119368634	-1.0879770704271547
Ly6c	40	383	****G*W	****[G]*[W]	6.5678463	-3.6546736	-0.4075957904566169	8.928561376104094	-0.843558692344834
