## Supplementary_file_4 for "Targeting AAV vectors to the CNS via *de novo* engineered capsid-receptor interactions"

receptor	cluster	n_seqs	consensus_sequence	flexible_consensus	UMAP1_centroid	UMAP2_centroid	mean_Ly6a_log2enr	mean_Ly6c_log2enr	mean_Fc-control_log2enr
Ly6a	1	76	****PWL	****[P][W][L]	17.690163	9.246572	9.462142273419934	0.2074469255469319	-0.0877700766094741
Ly6a	2	59	**LP***	**[L][P]***	14.223823	5.4979978	9.30155341895522	0.6169106480857774	0.024227216328337717
Ly6a	3	94	**W*PPR	**[W]*[P][P][R]	19.094706	4.699831	9.61411476648913	0.06936206564417795	-0.18300562392111655
Ly6a	4	75	***F**V	***[F]**[V]	14.397311	9.441172	9.44684061407603	-0.016612619409401563	-0.21279015584968788
Ly6a	5	66	*****FR	*****[F][R]	19.328733	7.9318748	9.317328966929134	0.32507662290727424	-0.17360086825371399
Ly6a	6	76	*P***SW	*[P]***[S][W]	16.261055	4.729392	9.718230437437608	0.7382946387511634	-0.27073022553722914
Ly6a	7	76	*VWR**G	*[V][W][R]**[G]	17.490671	6.5670166	9.596761955618724	0.7814150210070165	-0.15705976756367712
Ly6a	8	77	***GWVA	***[G][W][V][A]	12.064347	5.621537	9.503538270169432	0.3610155497863549	-0.2941153854028012
Ly6a	9	57	**GWG**	**[G][W][G]**	15.281452	7.4849925	9.319117519923596	0.7359700085515977	-0.19188588537743992
Ly6a	10	41	*GRPLG*	*[G][R][P][L][G]*	14.871513	2.8962505	9.90382211841359	-0.4758030524169038	-0.7004957114287762
Ly6a	11	78	***FC**	***[F][C]**	14.3123665	8.412919	9.215715599066641	0.13128496715708876	-0.061143050305225446
Ly6a	12	45	******R	******[R]	17.517147	4.85125	9.234024252285055	1.008050414843972	-0.16151796555100117
Ly6a	13	84	S***PFR	[S]***[P][F][R]	20.419008	8.067808	9.643899950621348	0.14329229338349792	-0.09983881874891963
Ly6a	14	34	S**RPF*	[S]**[R][P][F]*	19.677488	9.955906	9.885347043990233	0.3563264828478041	-0.17232335042202038
Ly6a	15	85	Y****F*	[Y]****[F]*	18.488743	8.043101	9.24439559741068	0.31730876556946364	-0.16206817755698502
Ly6a	16	43	***G***	***[G]***	14.918598	6.391406	9.27193956389001	0.37211340085004346	0.06159659057534714
Ly6a	17	53	*TL*TSR	*[T][L]*[T][S][R]	16.839735	3.7090337	10.013830365424838	0.0014826623681103016	0.009092150548323087
Ly6a	18	87	***RPF*	***[R][P][F]*	19.070362	9.78729	9.844806553273816	0.001424881366193433	0.020831298110183583
Ly6a	19	31	**PF*L*	**[P][F]*[L]*	13.662899	7.2750025	9.283756017076042	0.7984688776954272	0.00926112315844514
Ly6a	20	55	***F**I	***[F]**[I]	13.695963	9.133101	9.621574987880228	0.05368970640973276	-0.10565236264594438
Ly6a	21	92	G*F*PP*	[G]*[F]*[P][P]*	19.505562	4.4285393	9.673481984170587	-0.6371418336047864	-0.6076731368782113
Ly6a	22	9	**CG*VC	**[C][G]*[V][C]	13.327485	4.27701	10.007842489912335	0.1728450430102097	-0.45695584441865617
Ly6a	23	35	*GVRLG*	*[G][V][R][L][G]*	15.0833845	3.709535	9.664834282096619	0.5686948106726418	-0.3032990817279726
Ly6a	24	44	***PWVA	***[P][W][V][A]	12.798672	6.2593293	9.432674385329436	0.14419756803300893	0.16406074895771797
Ly6a	25	41	****G*V	****[G]*[V]	15.495473	8.873675	9.332805005554262	1.2023904432354164	-0.04291726654758674
Ly6a	26	19	G*WDGGG	[G]*[W][D][G][G][G]	17.508835	5.9985166	9.969008526031383	0.48478864182302567	0.6970831895601
Ly6a	27	75	***GW*P	***[G][W]*[P]	12.668248	5.525045	9.59929514754623	0.33058934805726653	-0.1450078667601282
Ly6a	28	51	VG**PF*	[V][G]**[P][F]*	20.05382	7.194668	9.535633431620516	0.07295867271718671	0.12800964284251923
Ly6a	29	63	*******	*******	16.542229	7.4526277	9.232969922991986	0.7262733534122771	-0.20612624736624402
Ly6a	30	57	S**F**V	[S]**[F]**[V]	14.02493	9.945456	9.675948741861577	-0.29402572091817336	-0.47590501555484066
Ly6a	31	14	**P**W*	**[P]**[W]*	16.717474	9.090319	9.178450764269867	-0.4207534112472864	-0.4207534112472864
Ly6a	32	67	S***PF*	[S]***[P][F]*	20.370117	9.161631	9.349474900001516	-0.3637103150332444	-0.23640253127055436
Ly6a	33	88	T***PF*	[T]***[P][F]*	19.699892	9.018936	9.642504850073934	-0.16437072353983997	-0.527578960082879
Ly6a	34	18	*G**SI*	*[G]**[S][I]*	15.241224	4.6915736	9.16939727987008	0.9452721536983896	0.25205809930108397
Ly6a	35	50	FT***PR	[F,W][T,D]***[P][R]	17.826933	4.113211	9.628362140950056	0.7225484418349569	-0.11100141871514246
Ly6a	36	81	*******	*******	16.082766	5.912815	9.131579532649495	0.9116636078521843	-0.19838190567993372
Ly6a	37	16	G*WVI*A	[G]*[W][V][I]*[A]	18.716726	5.761574	9.186452211877866	0.0	0.0
Ly6a	38	47	G**GFVA	[G]**[G][F][V][A,P]	13.131929	5.0158186	9.613162543751832	-0.7095577732798839	-0.6864951438060721
Ly6a	39	54	Y**RPF*	[Y]**[R][P][F]*	18.7681	8.984591	9.606598234455419	0.1690908377361413	-0.025064851297083277
Ly6a	40	19	LGVALGR	[L][G][V][A][L][G][R]	15.372806	3.1943974	9.778567107701843	0.4065806455749636	-0.011488974282773137
Ly6c	1	55	*****RW	*****[R][W]	5.688204	-2.9679275	0.23894021215750041	8.945993835487405	0.00020655450183715033
Ly6c	2	83	*W*GGAS	*[W]*[G][G][A][S]	11.702078	-2.1812584	0.055797704275920054	9.098857160216726	-0.1977844379809726
Ly6c	3	75	****R**	****[R]**	9.045952	-1.2886786	0.40144646159247727	8.965203558559582	-0.21068649718361146
Ly6c	4	293	****GSS	****[G][S][S]	12.371877	-3.5124636	-0.14595526728591085	9.216004997547747	-0.19469640850229514
Ly6c	5	138	***GWSS	***[G][W][S][S]	13.798882	-1.2968918	0.031063665828303867	9.289079875968712	-0.2158659965897649
Ly6c	6	28	***LLRY	***[L][L][R][Y]	8.167134	-3.884377	0.05684912387462017	9.168189166228226	0.2704057180944487
Ly6c	7	99	*GSL***	*[G][S][L]***	6.9367905	0.29911566	-0.11205389630154566	9.218994991539494	-0.06803997358690686
Ly6c	8	66	**WG***	**[W][G]***	10.805587	-0.18751447	-0.08343017193702626	8.865858169224323	-0.38876923671482383
Ly6c	9	135	G**PG*W	[G]**[P][G]*[W]	5.6660037	-4.5892477	0.04224538059531228	9.11076504712387	-0.1097578647298778
Ly6c	10	172	******W	******[W]	6.747063	-2.7155533	0.11681550067422784	8.91588028571118	-0.08827040307002432
Ly6c	11	67	**Y***L	**[Y]***[L]	9.457015	-3.2042265	0.6207207637323543	8.94804108341796	-0.22736653431593418
Ly6c	12	125	***G*AS	***[G]*[A][S]	11.816004	-1.261822	0.03905072315342908	9.101545195919545	-0.2671373129253108
Ly6c	13	72	W****GY	[W]****[G][Y]	6.9995885	-1.0209104	-0.3132957102307707	9.20278203481762	-0.39760068965693535
Ly6c	14	72	L**GGST	[L]**[G][G][S][T]	13.202409	-3.2214093	-0.011663467904010917	9.184254213843182	-0.3710056521430136
Ly6c	15	64	****GAA	****[G][A][A]	11.286854	-3.6614232	-0.006791637076403317	9.24065284871898	-0.24622158376424885
Ly6c	16	173	*******	*******	8.615517	-2.3853612	1.336789252809518	8.831907939328552	-0.12053848375389284
Ly6c	17	65	***G***	***[G]***	9.991872	-0.5843365	0.18170598699254983	9.39524897994924	-0.13927049935835234
Ly6c	18	126	***W***	***[W]***	9.973653	-2.1710572	0.6446915957683979	9.009420838712519	-0.1961733437478176
Ly6c	19	149	****GRW	****[G][R][W]	5.241963	-3.7584238	-0.026248978858362932	9.17106847231552	-0.018237344367978057
Ly6c	20	124	***G*AQ	***[G]*[A][Q]	11.828843	-0.51476455	0.18507042060144166	9.136936003179772	-0.16904646255659192
Ly6c	21	63	****RW*	****[R][W]*	9.029959	-0.50493443	0.5683279849166358	9.111209608681277	-0.2827445442118326
Ly6c	22	207	***G*SS	***[G]*[S][S]	12.712634	-1.3526145	-0.09298007323114543	9.196435399639125	-0.14379027037085387
Ly6c	23	108	***GGSS	***[G][G][S][S]	12.608793	-2.4039884	-0.21693339367676043	9.18069813611132	-0.3527640061245861
Ly6c	24	129	****GAS	****[G][A][S]	11.306309	-2.7553942	0.029240585590668174	9.161557455229563	-0.11745081792813293
Ly6c	25	136	RY**DA*	[R][Y]**[D][A]*	11.012188	-1.5431932	-0.08767695099576442	9.187137556405112	-0.29702653894941067
Ly6c	26	31	*RI*L*N	*[R][I]*[L]*[N]	9.1593895	-4.542682	0.673773761531705	9.240519467931032	-0.009512867341430685
Ly6c	27	53	**L*G*R	**[L]*[G]*[R]	10.339332	-3.9070864	0.48197778350392223	9.078268550658267	0.03570774585048263
Ly6c	28	50	*L*GY**	*[L]*[G][Y]**	12.077724	0.2551237	-0.4876579297122142	9.04456698013378	-0.5608896089148626
Ly6c	29	126	***GYS*	***[G][Y][S]*	12.918365	-0.2627455	-0.5711940130069705	9.28482658060064	-0.217807374534322
Ly6c	30	102	W*SLP**	[W]*[S][L][P]**	7.7424283	-0.009612817	-0.034985249381613986	9.00794341967373	-0.3689806028058552
Ly6c	31	70	**VGSVY	**[V][G][S][V][Y]	10.222383	0.72765696	-0.36838363159321036	9.486438372753723	-0.14830586518647734
Ly6c	32	95	**Y*LP*	**[Y]*[L][P]*	8.728066	-3.779478	-0.018253038179616172	9.201685840447679	0.014064101579257098
Ly6c	33	51	****ARY	****[A][R][Y]	5.778199	-1.9951212	0.22426363095649746	8.97194770525113	-0.07901092786340931
Ly6c	34	75	W****G*	[W]****[G]*	7.561389	-1.2700396	0.18427650995466757	8.946144671835198	-0.4125787238067496
Ly6c	35	159	****GSA	****[G][S][A]	12.224251	-4.4868293	-0.36769482793591046	9.131312668197152	-0.2724494157485983
Ly6c	36	67	****FSS	****[F][S][S]	13.521727	-1.9304749	-0.19782865677138356	9.370288928521573	-0.22925289636723073
Ly6c	37	77	D****RW	[D]****[R][W]	5.180938	-2.9091618	0.153439682633572	9.187623256607354	-0.027162849597340513
Ly6c	38	145	****GST	****[G][S][T]	13.112488	-3.9616485	-0.12760327984911315	9.310198868333233	-0.4680966421920041
Ly6c	39	81	***GFSS	***[G][F][S][S]	13.358249	-0.75839514	-0.8564438290238892	9.171618787437595	-0.4319576357300129
Ly6c	40	157	****G*W	****[G]*[W]	6.494801	-3.6527567	0.49599525496363484	9.067633059992499	0.11484342935140886
