## Supplementary_file_10 for "Targeting AAV vectors to the CNS via *de novo* engineered capsid-receptor interactions"

receptor	cluster_id	n_seqs	consensus_sequence	flexible_consensus	UMAP1_centroid	UMAP2_centroid	num_highlighted_c57	num_highlighted_bc	mean_Ly6a_log2enr	mean_Ly6c_log2enr	mean_Fc-control_log2enr	mean_BALBc_log2enr	mean_C57BL6_log2enr	n_all_balbc_reps	n_all_c57_reps	n_balbc_95%	n_c57_95%	n_all_pass_balbc	n_all_pass_c57
Ly6a	1	261	****PFR	[[], [], [], [], ['P'], ['F'], ['R']]	20.630991	8.036528	16	0	3.68268940575006	-4.616369339169054	0.6516220894878662	0.4564472507799512	0.26610580626026414	0	16	0	20	0	12
Ly6a	2	254	***RPF*	[[], [], [], ['R'], ['P'], ['F'], []]	19.007607	9.951885	23	0	3.737830792984495	-4.786425665752534	-0.3018602091265783	-2.9201298142109464	0.2942528172108975	0	28	0	27	0	19
Ly6a	3	219	S***PF*	[['S'], [], [], [], ['P'], ['F'], []]	20.451763	9.42136	13	0	3.7311123350868844	-5.0089295811733665	-0.8770783465757114	-2.3922006079333444	0.9137125152556321	0	23	0	22	0	15
Ly6a	4	214	***GWVA	[[], [], [], ['G'], ['W'], ['V'], ['A']]	11.903553	5.5870976	0	0	3.4143129047093654	-4.465084161177426	-1.313045085070833	-0.3298985750423417	-2.5690549260636337	0	0	0	0	0	0
Ly6a	5	182	**F*PP*	[[], [], ['F'], [], ['P'], ['P'], []]	19.598944	4.3114905	8	0	3.7428678899489793	-5.305800209446625	-0.9133481832241713	-1.866540057140425	0.42063981109823156	0	7	0	12	0	5
Ly6a	6	181	****PPR	[[], [], [], [], ['P'], ['P'], ['R']]	19.067535	4.6419315	4	0	3.4439877846236864	-4.725292834572194	0.03620115027629155	-0.28698434470101686	0.262333322531048	0	6	0	8	0	4
Ly6a	7	178	Y****F*	[['Y'], [], [], [], [], ['F'], []]	18.46065	8.072479	2	0	3.2736059077443613	-3.741877551485971	0.006766356220745895	2.8470450088235126	-0.8498001736318017	0	0	0	3	0	0
Ly6a	8	168	S**F**V	[['S'], [], [], ['F'], [], [], ['V']]	13.966819	10.117312	0	0	3.06071490630575	-4.7512208952751775	-0.3551751584456886	-0.05965398783552031	-3.3117385141837485	0	0	0	0	0	0
Ly6a	9	167	***F**V	[[], [], [], ['F'], [], [], ['V']]	14.53281	9.67986	0	0	2.814910393929557	-4.458080567328545	0.46296082948967987	-0.6260613864876972	-2.5785541627580884	0	0	0	0	0	0
Ly6a	10	154	***F**I	[[], [], [], ['F'], [], [], ['I']]	13.485917	9.192392	0	0	2.9843980017717726	-4.580875987318802	0.9234975634644548	1.3165307661653087	-3.018490476108035	0	0	0	0	0	0
Ly6a	11	152	T***PF*	[['T'], [], [], [], ['P'], ['F'], []]	19.777176	9.036615	7	0	3.7886802001453166	-5.068397762992495	-0.8691033804867374	-3.179376250169953	-0.23030291960272545	0	10	0	7	0	7
Ly6a	12	146	*TL*TSR	[[], ['T'], ['L'], [], ['T'], ['S'], ['R']]	16.917852	3.5883815	1	0	3.1907585393587445	-5.305882854978688	-0.20703416576853076	-0.14680705001011235	-2.9359828932233993	0	2	1	1	0	1
Ly6a	13	140	*PM**SW	[[], ['P'], ['M'], [], [], ['S'], ['W']]	16.256416	4.586191	0	0	3.3240124552404993	-4.420404513756295	-0.12686243417582313	-1.4958435781912538	-1.7224932562178281	0	1	1	0	0	0
Ly6a	14	134	*G**PFR	[[], ['G'], [], [], ['P'], ['F'], ['R']]	20.32502	7.1438518	0	0	3.5072810316014014	-4.636678449578875	-0.08043546999708322	-1.6691144039087582	-1.4033962873327521	0	1	0	3	0	1
Ly6a	15	133	FT***PR	[['F'], ['T'], [], [], [], ['P'], ['R']]	17.88074	3.986156	0	0	3.3860536527481986	-5.248787050155519	-0.9266035371320903	-1.7204679167974273	-1.8494948611308695	0	0	0	1	0	0
Ly6a	16	133	**LPF**	[[], [], ['L'], ['P'], ['F'], [], []]	14.11215	5.2280936	0	0	3.083102519902727	-4.399624783233785	-0.1743048891456816	1.2799485842023626	-2.3098987867722043	0	0	0	0	0	0
Ly6a	17	133	****PWL	[[], [], [], [], ['P'], ['W'], ['L']]	17.744835	9.480055	2	0	3.5132076662495666	-3.6940649177887157	-0.1560162220169159	3.230283793302895	0.1680759730654053	0	2	0	5	0	1
Ly6a	18	120	***GW*P	[[], [], [], ['G'], ['W'], [], ['P']]	12.636938	5.411608	0	0	3.366933008812225	-4.7553971695067405	-0.708098439630575	-3.006743559080418	-3.232888147059759	0	0	0	0	0	0
Ly6a	19	118	*GRPLG*	[[], ['G'], ['R'], ['P'], ['L'], ['G'], []]	14.914575	2.880778	0	0	3.258341454841973	-5.67991090526328	-0.24190087958490297	-1.8497325423153828	-2.1142071607976654	0	4	0	0	0	0
Ly6a	20	112	*****FR	[[], [], [], [], [], ['F'], ['R']]	19.389668	7.984123	0	0	3.157411678345478	-4.142497079958022	0.1312824008246076	-0.7295453256678535	-0.4740847545375706	0	0	0	0	0	0
Ly6a	21	111	G**GF*A	[['G'], [], [], ['G'], ['F'], [], ['A', 'P']]	13.012058	4.8919024	0	0	2.98164019528203	-4.965757271104964	-1.6867867973988226	-3.018915371146061	-1.8911861407462665	0	0	0	0	0	0
Ly6a	22	109	*VWR**G	[[], ['V'], ['W'], ['R'], [], [], ['G']]	17.58512	6.598842	0	0	2.962302805455228	-4.2608627091248374	-2.387569416696572	-1.5612319344071188	-2.1586040012089645	0	1	0	1	0	1
Ly6a	23	105	Y**R*F*	[['Y'], [], [], ['R'], [], ['F'], []]	18.762325	9.058626	4	0	3.40467040924514	-4.095103143651501	1.124911262809895	-4.231613278904995	0.8415860001893126	0	2	0	7	0	2
Ly6a	24	101	S**RPF*	[['S'], [], [], ['R'], ['P'], ['F'], []]	19.737322	10.151108	11	0	3.983320839356287	-5.1720432466822	-0.8983358416446383	-5.357858687315956	0.801657919497002	0	16	0	12	0	11
Ly6a	25	98	*******	[[], [], [], [], [], [], []]	16.053074	5.8696303	0	0	2.9571066951490215	-4.406386929791823	1.0508413000540646		-1.8752713137356716	0	1	0	0	0	0
Ly6a	26	94	****G*V	[[], [], [], [], ['G'], [], ['V']]	15.589563	8.865713	0	0	2.6238578048564234	-3.6627150292173196	0.4610503166883363	0.728864972786173	-1.418050321208356	0	0	0	0	0	0
Ly6a	27	90	***FG*F	[[], [], [], ['F'], ['G'], [], ['F']]	14.356208	8.246924	0	0	2.9601606551075217	-3.1215355488446357	3.2703645214912624	-1.326578652638452	-1.102968931186187	0	0	0	1	0	0
Ly6a	28	89	**GWP**	[[], [], ['G'], ['W'], ['P'], [], []]	16.645372	7.622085	1	0	3.0196761217521284	-3.701898810402376	0.013206904881785267	-0.03592483977882666	-0.5906924393682629	0	1	0	1	0	1
Ly6a	29	88	*GVRLG*	[[], ['G'], ['V'], ['R'], ['L'], ['G'], []]	15.04611	3.6663587	0	0	3.0809881379483652	-4.477516553355053	0.2383249958619509	-1.100223076162562	-3.2222321216608965	0	1	0	1	0	0
Ly6a	30	87	***PWVA	[[], [], [], ['P'], ['W'], ['V'], ['A', 'P']]	12.677857	6.3003306	0	0	3.025368004015198	-3.8323600742708313	0.9035924952999037	-0.5559348405896355	-2.428932903415857	0	0	0	0	0	0
Ly6a	31	87	******R	[[], [], [], [], [], [], ['R']]	17.630789	4.9740353	1	0	3.411872688222298	-5.169516695095223	-1.016644299615734	0.6363165342055472	-1.648274315466719	0	1	0	1	0	1
Ly6a	32	81	**GWG*F	[[], [], ['G'], ['W'], ['G'], [], ['F']]	15.264978	7.5157647	0	0	3.0018168649697974	-3.1166099529715243	-2.013032842595328	-4.815291758468186	-1.3195223761954702	0	0	0	1	0	0
Ly6a	33	74	**PF**A	[[], [], ['P'], ['F'], [], [], ['A']]	13.573344	7.5483794	0	0	2.945736510301721	-3.4493662593980265	1.2440941272600308		-3.310586696233543	0	0	0	0	0	0
Ly6a	34	69	****G**	[[], [], [], [], ['G'], [], []]	14.885217	6.4348965	0	0	2.887812598098316	-3.930032363170682	0.06488777516601996	-1.1816343042902195	-1.0740876462487265	0	1	0	1	0	1
Ly6a	35	36	*G**SIF	[[], ['G'], [], [], ['S'], ['I'], ['F']]	15.169994	4.6321416	0	0	3.411986542183575	-3.0876253264583995	1.0788035599452652		-0.8338398472889565	0	0	0	0	0	0
Ly6a	36	31	*****W*	[[], [], [], [], [], ['W'], []]	16.729357	9.082581	0	0	3.0058661916305374	-4.708017256045232	1.2836325862445221		0.8529411405942806	0	1	0	1	0	0
Ly6a	37	28	G*W*GGG	[['G'], [], ['W'], [], ['G'], ['G'], ['G']]	17.611006	5.984214	0	0	2.894213408101969	-5.499682948789698	-2.79892186414309	-0.5956404075250752	-2.962626495998126	0	0	0	0	0	0
Ly6a	38	23	LGVALGR	[['L'], ['G'], ['V'], ['A'], ['L'], ['G'], ['R']]	15.428971	3.1125274	0	0	3.1016302208568503	-4.827758121945607	-0.7314254027168552	-1.703394226760062	-2.530416245762022	0	1	0	0	0	0
Ly6a	39	22	G*WV**A	[['G'], [], ['W'], ['V'], [], [], ['A']]	18.848171	5.681569	0	0	3.744741192279119	-4.261216600402687	1.2292369029777244			0	0	0	0	0	0
Ly6a	40	18	**CGVVC	[[], [], ['C'], ['G'], ['V'], ['V'], ['C']]	13.330305	4.1962175	0	0	3.4447720406676616	-3.6018288882820264	3.103899003246988		1.044079952921114	0	0	0	0	0	0
Ly6c	1	500	****GSS	[[], [], [], [], ['G'], ['S'], ['S']]	12.383459	-3.478998	0	0	-5.4826669834392145	1.477633154869303	-0.9481056903132328	-0.9457172742174895	-2.355320708545737	0	1	0	0	0	0
Ly6c	2	471	****G*W	[[], [], [], [], ['G'], [], ['W']]	6.5307074	-3.7356718	10	9	-4.367118967329907	0.9896020446354781	0.7695927418304047	1.2022145966758917	-0.9376930020575169	1	11	13	12	1	7
Ly6c	3	442	L**G*SS	[['L'], [], [], ['G'], [], ['S'], ['S']]	12.74642	-1.3323178	10	7	-5.371058271245406	1.4541640211607934	-0.7464051719525567	0.0038352221901336424	-0.9180725223955024	3	22	5	14	3	9
Ly6c	4	432	****GSA	[[], [], [], [], ['G'], ['S'], ['A']]	12.246166	-4.6188874	1	4	-5.541463221338123	1.3326944935901306	-0.7170187237452915	-0.553056193477173	-2.3040164464646633	0	4	2	1	0	1
Ly6c	5	424	G***GRW	[['G'], [], [], [], ['G'], ['R'], ['W']]	5.0401454	-3.7969058	11	12	-4.948448369757873	1.381814444581788	0.20114078594199478	0.9626054083604303	-0.8805041615211204	7	30	8	19	5	16
Ly6c	6	375	*****GW	[[], [], [], [], [], ['G'], ['W']]	6.6617837	-2.5457923	3	2	-4.025874556102828	0.9835175910551739	0.6974805548463902	1.5952015609451287	-0.6494537321173677	1	3	6	7	1	2
Ly6c	7	368	*******	[[], [], [], [], [], [], []]	8.476033	-2.364679	4	4	-4.342974073337662	0.8014832666404037	1.200603266578576	0.8026888116082972	-1.6804004550238154	2	5	3	6	2	5
Ly6c	8	367	***LGST	[[], [], [], ['L'], ['G'], ['S'], ['T']]	13.227514	-4.057162	1	1	-5.591449986034127	1.5684515379520394	-1.0101035372251175	-1.418508547944197	-2.104476678180075	1	3	1	1	0	0
Ly6c	9	347	G**PG*W	[['G'], [], [], ['P'], ['G'], [], ['W']]	5.665274	-4.6893826	3	2	-4.8189743325215835	1.0841148901499396	0.07710432819153402	0.4205880027465844	-1.511714885066243	2	6	2	3	2	3
Ly6c	10	344	D*G**RW	[['D'], [], ['G'], [], [], ['R'], ['W']]	5.0130806	-2.8398938	7	7	-4.858710320207296	1.2124120621892052	0.1414708723360352	0.9755400288674249	-1.2400134581624334	1	14	5	10	1	10
Ly6c	11	328	***GYSS	[[], [], [], ['G'], ['Y'], ['S'], ['S']]	12.998385	-0.13580017	21	33	-5.336404949818114	1.6725430555886933	-0.566734592349769	1.401229182756974	0.141440130199905	20	54	20	28	11	26
Ly6c	12	306	***GWSS	[[], [], [], ['G'], ['W'], ['S'], ['S']]	13.906023	-1.2183924	3	2	-4.984884039683659	1.7140255072531125	-0.7444751493423958	-0.19283165581338974	-1.2924565619779613	1	10	0	5	0	4
Ly6c	13	289	****GAS	[[], [], [], [], ['G'], ['A'], ['S']]	11.261009	-2.7735078	2	0	-4.96190659362623	1.1191932832751883	-0.7449589208305848	-1.454863647938877	-2.5404150797341547	0	1	0	4	0	0
Ly6c	14	276	***W***	[[], [], [], ['W'], [], [], []]	10.00126	-2.118805	1	0	-4.505680175933485	0.9891347147975922	1.0612261386896844	0.4827678929406038	-1.7357023887000385	0	3	0	1	0	0
Ly6c	15	268	L**GGSS	[['L'], [], [], ['G'], ['G'], ['S'], ['S']]	12.708355	-2.3721411	0	2	-5.172870892337457	1.0949936657904271	-0.8068823471143951	-1.1038781072619628	-2.1855870911248156	0	0	0	0	0	0
Ly6c	16	261	RY*GDAA	[['R'], ['Y', 'F'], [], ['G'], ['D'], ['A'], ['A', 'S']]	11.027144	-1.4530182	13	17	-5.331592530434551	1.4902002579916347	-1.0903724198977802	1.9232885285819663	-0.8768870510816688	9	20	13	17	7	14
Ly6c	17	249	*Y*G*AS	[[], ['Y'], [], ['G'], [], ['A'], ['S']]	11.874325	-1.2898098	13	16	-5.344906427381744	1.5517852726708286	-1.4988617935391269	1.2887474263043819	-0.6527251191805733	9	22	12	19	8	17
Ly6c	18	249	YGSL**L	[['Y'], ['G'], ['S'], ['L'], [], [], ['L']]	6.8541565	0.42280647	2	1	-4.62939097497662	1.6340051549733432	0.36183540361996636	-0.3171856397348681	-0.7794894173657387	0	4	0	3	0	1
Ly6c	19	245	*R*G*AQ	[[], ['R'], [], ['G'], [], ['A'], ['Q']]	11.854235	-0.4537106	25	22	-5.246633780662487	1.4941563093421386	-1.2409029885091785	1.55437920846087	1.058125333664741	7	54	14	33	5	27
Ly6c	20	231	WGSLP**	[['W'], ['G'], ['S'], ['L'], ['P'], [], []]	7.656358	0.13860448	6	5	-4.5277967172439135	1.4185755615706317	0.3009717846305106	2.723297208975101	-1.006602576839997	3	5	4	6	3	5
Ly6c	21	231	**Y*L**	[[], [], ['Y'], [], ['L'], [], []]	8.772201	-3.8814688	0	0	-4.431682728180804	1.1613913511096106	0.7298846328948811	0.12584183962355874	-2.3072432033550774	0	0	0	1	0	0
Ly6c	22	230	W****G*	[['W'], [], [], [], [], ['G'], []]	7.391022	-1.1899302	35	14	-4.512279452305708	1.4386006213615525	0.21960074677581076	2.8369912051711332	1.8667930233792924	2	31	12	41	2	28
Ly6c	23	229	L**GGST	[['L'], [], [], ['G'], ['G'], ['S'], ['T']]	13.347867	-3.2051852	8	5	-5.513954493419058	1.546434629184855	-0.9979376131301694	-0.27329572166056515	-1.363679149392867	2	15	2	8	1	7
Ly6c	24	223	***GR**	[[], [], [], ['G'], ['R'], [], []]	9.916704	-0.5602887	5	1	-4.4853399111370145	1.0988580001586319	0.42998195870535344	-0.21721157273081587	-1.6496001034199603	1	7	1	6	1	5
Ly6c	25	215	**L*GFR	[[], [], ['L'], [], ['G'], ['F'], ['R']]	10.326456	-4.040774	1	0	-4.244746367276649	0.9868080491692527	1.1401957530985443	0.5132260336997336	-2.2443356373937378	0	0	2	1	0	0
Ly6c	26	200	****R**	[[], [], [], [], ['R'], [], []]	8.963591	-1.2383436	1	0	-4.005925028415004	0.9754209829231347	0.7574294021748633	0.8988664179927082	-1.4062569258947597	0	1	1	3	0	0
Ly6c	27	198	****GAA	[[], [], [], [], ['G'], ['A'], ['A']]	11.264305	-3.7294521	0	0	-5.161814961275728	1.1270815109708703	-0.15878407037877898	-0.7645707845099012	-2.497000488189452	0	0	1	0	0	0
Ly6c	28	196	***SRWD	[[], [], [], ['S'], ['R'], ['W'], ['D']]	8.929753	-0.38270897	1	0	-3.991718374530988	0.6591099727786117	-0.7662506142725537	0.36740166945817465	-2.687190583613544	0	1	0	1	0	1
Ly6c	29	190	***GFSS	[[], [], [], ['G'], ['F'], ['S'], ['S']]	13.476742	-0.6607971	1	3	-5.394740682022862	1.3846612383547392	-1.1239799461773985	-0.561557542758997	-0.9987557277518262	1	11	2	5	0	4
Ly6c	30	182	****ARY	[[], [], [], [], ['A'], ['R'], ['Y', 'F']]	5.6968765	-1.9797678	0	1	-4.782776993431659	0.8168959420158588	0.34299500164299995	0.08033847097171687	-2.384200675915019	1	0	2	0	1	0
Ly6c	31	181	*W*GGAS	[[], ['W'], [], ['G'], ['G'], ['A'], ['S']]	11.687294	-2.1748953	0	0	-5.355945864316361	1.1246479979254302	-0.23795474653474125	0.9999550261154126	-1.8280539012525248	0	0	1	2	0	0
Ly6c	32	179	**YS**L	[[], [], ['Y'], ['S'], [], [], ['L']]	9.543788	-3.2029514	10	9	-4.16829320057028	1.199220295191546	1.0953988986922756	2.2669029322858694	0.5756502027034143	1	13	9	16	1	10
Ly6c	33	170	****FSS	[[], [], [], [], ['F'], ['S'], ['S']]	13.557889	-1.9659544	0	1	-5.078670096877667	1.1582954256812545	-0.4412969510000106	-2.421096620797629	-2.1325340266109416	0	1	1	2	0	1
Ly6c	34	161	**VGSVY	[[], [], ['V'], ['G'], ['S'], ['V', 'I'], ['Y']]	10.245924	0.82151407	10	12	-5.112785785590084	1.8760097335770998	-0.5868316822704984	1.5459713913799804	-1.9684985443164227	10	11	11	11	10	9
Ly6c	35	156	*V*G***	[[], ['V'], [], ['G'], [], [], []]	10.875313	-0.10369678	1	1	-4.514639742241467	1.262403637397548	-0.11014019878418556	0.09051518183738487	-1.491435349934807	0	2	2	3	0	0
Ly6c	36	154	*RI*L*N	[[], ['R'], ['I', 'V'], [], ['L'], [], ['N']]	9.160031	-4.5803533	2	4	-4.224490831026733	1.1166465989885026	0.9464357531283998	1.4388912405715848	-0.8063588735439681	0	3	2	5	0	1
Ly6c	37	120	G*D**RW	[['G'], [], ['D'], [], [], ['R'], ['W']]	5.690657	-2.989731	4	6	-4.721095691235571	0.8890490584633658	0.08228636973063658	2.070268138970447	-0.5584986716992856	3	8	5	5	3	5
Ly6c	38	119	WS***GY	[['W'], ['S'], [], [], [], ['G'], ['Y']]	6.9525747	-0.98276573	58	19	-4.494335497153509	2.182405092512125	0.38470343242395255	3.4084868715154863	3.8450195088419714	2	53	18	65	2	50
Ly6c	39	118	*LAGY**	[[], ['L'], ['A'], ['G'], ['Y'], [], []]	12.167272	0.30759707	10	8	-4.704780053312027	1.8720163185868774	0.16300918832878422	2.4755913160355356	0.22144958032595777	1	12	9	12	1	10
Ly6c	40	97	**FDLRY	[[], [], ['F'], ['D'], ['L'], ['R'], ['Y']]	8.127122	-3.9536664	0	1	-4.501354415515608	1.3108242399687937	0.3251106135089347	-0.4617202723539693	-1.5348056043413243	0	0	0	0	0	0
