## Supplementary_file_7 for "Targeting AAV vectors to the CNS via *de novo* engineered capsid-receptor interactions"

AA_sequence	cluster	Ly6a_log2enr	Ly6c_log2enr	Fc-control_log2enr	UMAP1	UMAP2	closest_match	dist	match_sequence
TQTVPFK	5	8.40664525516394	-3.090924213222047	-3.090924213222047	19.725521	8.513164	PHP.B	2	TLAVPFK
NLAVPFR	13	8.912765372524118	-2.2699987493068985	-2.2699987493068985	20.586493	8.087419	PHP.B	2	TLAVPFK
TALVPFK	33	10.470360180111555	0.0	0.0	19.933657	8.571249	PHP.B	2	TLAVPFK
TGATPFK	33	11.525135192499436	0.0	0.0	19.92893	8.409424	PHP.B	2	TLAVPFK
TIIVPFK	33	10.770477294410998	0.0	0.0	19.922348	8.563466	PHP.B	2	TLAVPFK
TLANPFA	33	11.425836002501702	-0.9600556586547326	-0.9600556586547326	19.64616	8.886314	PHP.B	2	TLAVPFK
TLASPFF	33	8.665744528517914	0.0	0.0	19.6932	8.782616	PHP.B	2	TLAVPFK
TLAVPFK	33	10.659301745050907	-0.964087565059913	3.8808697764886806	19.894428	8.576109	PHP.B	0	TLAVPFK
TLLMPFK	33	11.160858305446272	0.0	0.0	19.810493	8.645144	PHP.B	2	TLAVPFK
TLPQPFK	33	11.046629081076013	-2.3042099542472148	-2.3042099542472148	19.7136	8.572401	PHP.B	2	TLAVPFK
TVALPFK	33	9.690321185545972	-3.0694240813387665	-3.0694240813387665	20.026789	8.577686	PHP.B	2	TLAVPFK
SVSRPFF	14	8.257816907452538	0.0	0.0	19.74472	9.906048	PHP.B2	2	SVSKPFL
SVSRPFI	14	10.64188130976676	0.0	0.0	19.71559	9.968372	PHP.B2	2	SVSKPFL
SVSRPFS	14	10.816690314290202	0.0	0.0	19.775202	9.905635	PHP.B2	2	SVSKPFL
SVSRPFT	14	12.887202581895	0.0	0.0	19.846476	9.865026	PHP.B2	2	SVSKPFL
SVSRPFV	14	11.370465012811984	-0.3497408272737591	0.0297700285384335	19.730476	9.878801	PHP.B2	2	SVSKPFL
NVSRPFL	18	10.884641690102429	0.0	0.0	18.701084	9.805599	PHP.B2	2	SVSKPFL
SSSRPFL	18	9.574018375927936	0.0	0.0	19.159647	10.014044	PHP.B2	2	SVSKPFL
SADKPFL	32	10.326097391164282	-2.2699987493068985	-2.2699987493068985	20.166458	9.670044	PHP.B2	2	SVSKPFL
SALKPFL	32	8.00944489854091	0.0	0.0	20.228611	9.592396	PHP.B2	2	SVSKPFL
SGLKPFL	32	11.922097495240902	-5.534621689280917	-5.534621689280917	20.109558	9.543317	PHP.B2	2	SVSKPFL
SGNKPFL	32	8.182983319389196	0.0	0.0	20.07069	9.38958	PHP.B2	2	SVSKPFL
SGPKPFL	32	8.513848635312726	-5.427090402771705	-5.427090402771705	20.020401	9.453336	PHP.B2	2	SVSKPFL
SLSAPFL	32	9.716930442185342	-2.3042099542472148	-2.3042099542472148	20.551613	8.990566	PHP.B2	2	SVSKPFL
SLSKPFI	32	9.659370754404415	0.0	0.0	20.297243	9.407326	PHP.B2	2	SVSKPFL
SLSKPFQ	32	11.343105523810634	0.0	0.0	20.24193	9.452464	PHP.B2	2	SVSKPFL
SLSLPFL	32	8.686445093298227	0.0	0.0	20.460922	9.06536	PHP.B2	2	SVSKPFL
SMSQPFL	32	10.938676009055593	0.0	0.0	20.322956	9.023876	PHP.B2	2	SVSKPFL
SPSKPFL	32	12.965077446801889	-4.550606300520895	-4.550606300520895	20.191622	9.29723	PHP.B2	1	SVSKPFL
SPSLPFL	32	8.38795076245502	0.0	0.0	20.467247	8.867452	PHP.B2	2	SVSKPFL
STSKPFQ	32	10.604791503045297	0.0	0.0	20.010473	9.36856	PHP.B2	2	SVSKPFL
SVAKPFQ	32	11.400171202465296	0.0	0.0	20.284538	9.595434	PHP.B2	2	SVSKPFL
SVFKPFS	32	8.089544922090763	0.0	0.0	20.25148	9.552953	PHP.B2	2	SVSKPFL
SVHQPFL	32	11.895051286159427	0.0	0.0	20.256418	9.276418	PHP.B2	2	SVSKPFL
SVLKPFL	32	8.677840360394129	0.0	0.0	20.25687	9.426626	PHP.B2	1	SVSKPFL
SVLKPFT	32	10.030313433975907	0.0	0.0	20.195993	9.566382	PHP.B2	2	SVSKPFL
SVNKPFL	32	12.7787277328683	-0.3084610471244449	-4.328803957384687	20.163643	9.394169	PHP.B2	1	SVSKPFL
SVPKPFL	32	10.779588405221094	0.0	0.0	20.127407	9.4437685	PHP.B2	1	SVSKPFL
SVTLPFL	32	9.626233017841496	0.0	0.0	20.475094	8.955489	PHP.B2	2	SVSKPFL
GTSKPFL	33	11.41722957018685	0.0	0.0	19.768322	9.3942175	PHP.B2	2	SVSKPFL
GVLKPFL	33	12.20967849292854	0.0	0.0	19.874954	9.372538	PHP.B2	2	SVSKPFL
LVGKPFL	33	12.850823888329275	-4.60147632729589	-4.60147632729589	19.542534	9.383649	PHP.B2	2	SVSKPFL
SVSYPFK	33	12.603550764445602	0.0	0.0	20.204027	8.694471	PHP.B2	2	SVSKPFL
TGSKPFL	33	10.036411836324447	0.0	0.0	19.781286	9.14533	PHP.B2	2	SVSKPFL
TVVKPFL	33	10.1763365533658	0.0	0.0	19.778233	9.201236	PHP.B2	2	SVSKPFL
YVSHPFL	39	9.730320629825304	0.0	0.0	18.993376	8.745461	PHP.B2	2	SVSKPFL
YVSKPFQ	39	10.832847754375535	0.0	0.0	19.195929	8.781126	PHP.B2	2	SVSKPFL
FSLTTSK	17	9.571224766777606	0.0	0.0	16.944864	3.6257198	PHP.B3	2	FTLTTPK
FTLAVPK	35	10.175248901563798	-3.090924213222047	-3.090924213222047	17.800436	3.8267307	PHP.B3	2	FTLTTPK
FTLLTPK	35	8.596335562133563	0.0	0.0	17.613605	3.6862693	PHP.B3	1	FTLTTPK
FTLMTPK	35	8.20707462825415	0.0	0.0	17.56147	3.6797223	PHP.B3	1	FTLTTPK
FTLTAPL	35	9.278973045203143	0.0	0.0	17.830587	3.793801	PHP.B3	2	FTLTTPK
FTLTDPY	35	12.73525542643608	0.0	0.0	17.826014	3.653856	PHP.B3	2	FTLTTPK
FTLTEPR	35	8.659622089764405	-3.1312925306864203	-3.1312925306864203	17.766493	3.725944	PHP.B3	2	FTLTTPK
